# Identification of watermelon genes involved in the ZYMV interaction through a miRNA bioinformatics analysis and characterization of *ATRIP* and *RBOHB*

**DOI:** 10.1101/2023.09.30.558769

**Authors:** Margarita Berbati, Maria Bousali, Athanasios Kaldis, Tomas Moravec, Timokratis Karamitros, Andreas Voloudakis

**Affiliations:** Laboratory of Plant Breeding and Biometry, Department of Crop Science, Agricultural University of Athens, 11855 Athens, Greece; Bioinformatics and Applied Genomics Unit, Department of Microbiology, Hellenic Pasteur Institute, 11521 Athens, Greece; Laboratory of Virology-Centre for Plant Virus Research, Institute of Experimental Botany of the Czech Academy of Sciences, Rozvojová 263, 165 02 Prague, Czech Republic; Laboratory of Medical Microbiology, Department of Microbiology, Hellenic Pasteur Institute, 11521Athens, Greece

**Keywords:** ALSV vectors, gene silencing, miRNAs, VIGS technology, ZYMV

## Abstract

Small RNA sequencing of healthy and ZYMV-infected watermelon (21 dpi) was performed and bioinformatics analysis identified 353 miRNAs from which 22 known and 331 new miRNAs. Important information about their precursors, their length, the loci of which they originated on watermelon genome are provided. The ZYMV genome could be a target for mir396a-3p, miR8706a, and miR1886i-5p from the miRbase, but none of them was identified in the watermelon miRNAome. Furthermore, watermelon miRNAome does not contain a miRNA targeting ZYMV genome with an expectation score ≤ 3.5. There were 34 resistance genes (CC-NBS-LRR, TIR-NBS-LRR, TIR-NBS) predicted as targets of 32 miRNAs in healthy watermelon. For nine differentially expressed miRNAs the respective target genes (10 in total) were bioinformatically predicted. For cla-new_miR307 (upregulated upon ZYMV infection) and cla-miR166h-3p (downregulated upon ZYMV infection) the targets were predicted to be *ClaATRIP* and *ClaRBOHB*, respectively, with *ClaATRIP* downregulated and *ClaRBOHB* upregulated upon ZYMV infection. ALSV-mediated VIGS of *ClaATRIP* rendered watermelon plants more resistant to ZYMV, whereas VIGS of *ClaRBOHB* resulted in higher levels of ZYMV titer in watermelon. These data suggest that *ClaATRIP* and *ClaRBOHB* are a susceptibility and resistant gene, respectively. Our results provide new insights in watermelon miRNAome and could propose new strategies for generating resistant watermelon to ZYMV.

**Highlights:**

- Bioinformatics analysis in healthy and ZYMV-infected watermelon plants gave 353 miRNAs, 22 known and 331 new.
- The watermelon miRNAome identified in the present study does not appear to target the ZYMV genome (sense and reverse complement).
- The differential expression of ten genes of watermelon in relation to ZYMV infection was validated.
- The silencing of the two genes, *ATRIP* and *RBOHB*, through VIGS strongly suggested that *ATRIP* is a gene of susceptibility and *RBOHB* is a gene of resistance.
