## Supplementary material for "Identification of watermelon genes involved in the ZYMV interaction through a miRNA bioinformatics analysis and characterization of *ATRIP* and *RBOHB*": Table S2.xlsx

### Sheet: 2. Infected watermelon
Νο.	miR_ID	score	chromosome	strand	mature_loci	pre-miRNA sequence	mature_miR sequence	mature_miR length
1	miR156a-5p	559.54	CG_Chr06	+	25456618-25456637	ggcaggagagtgacagaagagagtgagcacacgctgcagccaaatgtatgaaaggcatacctttgcgggtgcgtgctcacttctctttctgtcagcttccccataa	tgacagaagagagtgagcac	20
2	miR156a-5p	622	CG_Chr08	+	26516854-26516873	acttggaatttgacagaagagagtgagcacccagaggcagttggtataaaagtgtatactaatacttttgcgtgctcacttctctctctgtcagattcgttacat	tgacagaagagagtgagcac	20
3	miR156a-5p	662.72	CG_Chr05	-	28564603-28564622	aattagaacttgacagaagagagtgagcacacagaggcttttggtataatgatatgccattgctcttgtgtgctcacttctctttctgtcagtttccattgcc	tgacagaagagagtgagcac	20
4	miR156c	123.79	CG_Chr09	-	38370708-38370728	agggctcatgttgacagaagagagagagcacaacccaaccattggcttaagagattctttgtctttgttgggagtgtgctctctcttcttctgtcaacctaattgccat	ttgacagaagagagagagcac	21
5	miR156x	668.03	CG_Chr11	+	10339299-10339318	gttatgttgctgacaggagatagagagcacagacgatgaaatgcatgtggttattagcatctcactcctttgtgctctctatacttctgtcatcaccttctcgc	tgacaggagatagagagcac	20
6	miR157a-5p	1883.39	CG_Chr06	+	27965232-27965252	tgatatgttgttgacagaagatagagagcactgatgatgatatgcaaattcattattattattattattattattatttgtagacactcaatgcatttcaatccatttgtgctctctatgcttctgtcatcactctcttcac	ttgacagaagatagagagcac	21
7	miR159a	3489.9	CG_Chr04	-	25788900-25788920	gtttgaggcagagctccttgaagtccaatagaggtttatgccaggttgattaagctgctaagctatggatcccacagcccctattgctaatctcataaatcaaaattaagctaataggcctgtggcttgcatatctcaggagcttcatcacctgtttttgttagatccttgtttggattgaagggagctctacatcttctct	tttggattgaagggagctcta	21
8	miR162a-3p	614.48	CG_Chr06	+	28539918-28539938	tggagtcagtggaggcagcggttcatcgaccccttcttgggatttgtactgattcgtatcacaaaaacacgaaccggtcgataaacctctgcatccagcgctctctct	tcgataaacctctgcatccag	21
9	miR164a	7.85	CG_Chr10	+	36980859-36980878	ccgatcaggatggagaagcagggcacgtgcattactcactcatttagcgaagccacgtgggcgccgctgagtgggttgttcatgtgcccgtcttccccatcgtgaccactg	tggagaagcagggcacgtgc	20
10	miR164a	4.73	CG_Chr09	-	4900291-4900310	aagttcttgttggagaagcagggcacgtgcaaactcacccatttctaatccatttgcacgtgctccacttctccaacatggctttct	tggagaagcagggcacgtgc	20
11	miR166a-3p	231896	CG_Chr01	+	1506595-1506615	ttgtttgaggggaatgttgtctggctcgaggtcacttcgatccataacttttttttactcaaaattccatcttaatttcaaagagtttacgacaaatcgactcattagagacgaagtgtcgtcggaccaggcttcattccccccacaaattt	tcggaccaggcttcattcccc	21
12	miR166a-3p	239608	CG_Chr05	+	4350924-4350944	attgttgaggggaatgctgtctggttcgagaccgttcgtcaatcgattgtcgtcggtacatgataggaacgatctcggaccaggcttcattccccccaacttgaa	tcggaccaggcttcattcccc	21
13	miR166a-3p	231926	CG_Chr06	+	3059280-3059300	tgttttgaggggaatgttgtctggctcgaggacacttttcttccatcttttgatttttgtgtttatatttagtgtcgtcggaccaggcttcattccccccaattaatt	tcggaccaggcttcattcccc	21
14	miR166a-3p	245023	CG_Chr04	-	3673814-3673834	ggtgttgtggggaatgttggctggctcgaggcttttcaaaagagagattttctctttttttttttttttttttttttttttttttttttttttttttttttttttttttttttggagagagagaaaaaaaaaaaaagagagaactgttaggcttcggaccaggcttcattcccctcaacccaaa	tcggaccaggcttcattcccc	21
15	miR166a-3p	231974	CG_Chr05	-	651028-651048	tcttttgaggggaatgttgtctggctcgaggacactttcttttgatgtttctcaatttcattagtgccctcggaccaggcttcattccccccaatggctt	tcggaccaggcttcattcccc	21
16	miR166a-3p	245204	CG_Chr07	-	729261-729281	atagttgaggggaatgttgtctggtgcgagatctttcatcccttttgaaatttcaacctctccaatatcaaactcatacttttgaatgatttcggaccaggcttcattcccctcaacacgac	tcggaccaggcttcattcccc	21
17	miR168a-3p	7888.97	CG_Chr11	+	29471223-29471242	gtctctaattcgcttggtgcaggtcgggaactgcttcgcttcttgttcttgttgatcctgaatgttttcttctttcagtttcctctgtttttaggaggaatatatataatcgagcgaattggatcccgccttgcatcaactgaatccgagaccg	cccgccttgcatcaactgaa	20
18	miR169h	5.03	CG_Chr02	-	28231886-28231905	gtttgtttggtgagccaaagatgacttgccttattataaaaaaaaaaaatgtatatataaatggagagtttctaaatatagaatctcttattgtttcatattggtaggcaagttgtctttagcttacttcatagactt	tgagccaaagatgacttgcc	20
19	miR169m	7.26	CG_Chr02	-	28231607-28231628	cattgtgtgatagccaaaaatgacttgcctgccatagttcgtagatgtatctatgaaattttttatgttggcttgattaatatgagttttaaaggcaggcgtgtcattgtggctaactgacaagttc	tagccaaaaatgacttgcctgc	22
20	miR171a-3p	236.41	CG_Chr11	+	3451613-3451633	ttagaagcgatgttggggcagttcaatctgaagcccgagttttgtttccttctctaaaatttggtctctctgattgagccgcgccaatatcacttttcttt	tgattgagccgcgccaatatc	21
21	miR172d	22.76	CG_Chr08	-	20189954-20189974	tttgcttgtgcggcatcatcaagattcacaacaaaagcaaaaagaaagggaagaaaaaaaaaaaaccctaatttttaatttttaatttcggaggctttcatgtgttttgaagatgatttgattgagaatcttgatgatgctgcattagcaataa	gagaatcttgatgatgctgca	21
22	miR390a-5p	1257.86	CG_Chr10	+	36864069-36864089	gaatccgccgaagctcaggagggatagcgccgtcgacgacggttccgtatccgaatcggcgatttctccacagcggcgctatccatcctgagtttcaccggttctcc	aagctcaggagggatagcgcc	21
23	miR390a-5p	1259.33	CG_Chr02	-	34008444-34008464	agaaactgtaaagctcaggagggatagcgccgttgaataatgatgatcggaatataaaagatcaccagaatattcattatttcagccgtgcttttccggcgctatctatcctgagtttcatggcttcttc	aagctcaggagggatagcgcc	21
24	miR390a-5p	1259.19	CG_Chr03	-	395233-395253	agaacctgtaaagctcaggagggatagcgccgttaatatatcgatatgaataatattacaaatattcattcaaagctccatacttttctttgttaatggcgctatctatcctgagtttcatagcttcttc	aagctcaggagggatagcgcc	21
25	miR390a-5p	1336.2	CG_Chr04	-	21551274-21551294	agagtccgttaagctcaggagggatagcgccgtgtggtcgacttcggttcgattcagcttccccgacaccgtcttattctttctcggcgctatccatcctgagtttcccggcttcttc	aagctcaggagggatagcgcc	21
26	miR393a-5p	592.7	CG_Chr07	+	4338504-4338524	agaggaagcatccaaagggatcgcattgatcccaaacttatatatatttctacttcaattcatataattttggatcatgctatcccttcggattcctcctttag	tccaaagggatcgcattgatc	21
27	miR393a-5p	641.97	CG_Chr05	-	8703915-8703935	ggtggagagttccaaagggatcgcattgatccgatattagtctcatcttgtcgatgatgtcggagttgatacccgatcgattattggatcgtgcgatcccttaggaatcttccatcag	tccaaagggatcgcattgatc	21
28	miR394a	205.86	CG_Chr05	-	26860644-26860663	atagagtttattggcattctgtccacctcccctttctaatgtttgattcaatttgttttttcttttcctttttttttttgttttttttgttttttttttgttttttgttttataatatggggaggtgggcatactgccaactgagctctgtt	ttggcattctgtccacctcc	20
29	miR394a	127.1	CG_Chr08	-	26765195-26765214	acagaatttattggcattctgtccacctcctaattctctacaaagaaataaaccttatgcttttgctttctgtgttattataatttcttatttctttcaatcttggaggtgggcatactgccaattgagctctgtt	ttggcattctgtccacctcc	20
30	miR396a-5p	15906.3	CG_Chr06	+	24331593-24331612	ggccatgtttttccacagctttcttgaacttcttccttttaattttcttcatatatatatatatatatatatatatatatatatatatatatatatatttcctcattttaccaattatataattatcttctctgaagaaattttgaagctcaagaaagctgtgggaaatcatgacact	ttccacagctttcttgaact	20
31	miR396a-5p	16647.7	CG_Chr11	+	3491534-3491553	agccatgcttttccacagctttcttgaactttcttgctcttcttcttcttcttcttcttctcaatctcatttgtttgcaaaatctcttctagagattagcaataaatttttttaaactacagaaactttggaagttcaagaaagctgtgggagaacatggcatt	ttccacagctttcttgaact	20
32	miR396a-5p	17278.9	CG_Chr06	-	24338751-24338770	gtttgtattcttccacagctttcttgaactgcatccttcctgagcccaattcgctcttaatttccttctctctctctctctctcctcaaagcgttgtttgttcattaatcttttgcggttcaataaagctgtgggaagatacagacag	ttccacagctttcttgaact	20
33	miR408-3p	26.93	CG_Chr11	+	26516119-26516138	agaagagcagcggggaacagacagagcatgaatggagtcctcaacagactcgaatcctgttgtgcctctactcatgcactgcctcttccctggctgccctcatt	tgcactgcctcttccctggc	20
34	miR827	80.72	CG_Chr06	-	19374631-19374650	attgatacttttgttgttggtcatctcaccatccaaatttcatccattaaagccatttggttagatgaccatcaacgaacgtttccatgg	ttagatgaccatcaacgaac	20
35	new_miR1	16.45	CG_Chr02	-	25000101-25000124	atctattaaatccaataaactaagaacccttggttataagttgtatgcttagactttattgtgtagacacataaaagtgaatcaagtttaagtaatagccaaaacggtctatagtataaggatatggttgggta	aaaacggtctatagtataaggata	24
36	new_miR101	13.42	CG_Chr02	-	29161581-29161603	ccaatatagcaaaatttcactttctatcttgatagacgacatctatctttgtctatctgataaaccgatagatgtctatctggatttatcgcggtttattacggataaaaagtaaaattttgctatatttata	acggataaaaagtaaaattttgc	23
37	new_miR104	10.35	CG_Chr11	+	2793366-2793388	tgtgtgatagactacgatagactcaaatagacatctattagtttaccaaatagatatggatataatgtctatttaggtctatcgtggtctattactaaaa	actacgatagactcaaatagaca	23
38	new_miR105	7.46	CG_Chr06	-	9780343-9780364	aagtatggtgactacggatacgactcactttgtaattattacaagaagttgtaaagtgttacaaacgattttgatcttaatcgttttcgtggagacatgtgagtaggggtatcctatacaaagagtttgta	actacggatacgactcactttg	22
39	new_miR107	15.61	CG_Chr00	+	5239452-5239475	tagcaaaattttactatctgtgatagacgacgatagacatctattattttactagatagacacggatagatatctatatgggtt	actagatagacacggatagatatc	24
40	new_miR107	16.01	CG_Chr00	-	5631953-5631976	tagcaaaattttactatctgtgatagacgacgatagacatctattattttactagatagacacggatagatatctatatgggtt	actagatagacacggatagatatc	24
41	new_miR111	14.6	CG_Chr05	+	3969182-3969204	ttaataaatcttaaatttagtctctactacttgtttattgtgcattaatttactgctttttattttttattaacattttcactataaattttgaaaacatattcatatatcgtgcttatttgcatgaaaatgattatgatgatgtaaccaatttcgataaaaattaacttcgagggactaaatttaagatttattgaaa	acttcgagggactaaatttaaga	23
42	new_miR126	29.28	CG_Chr01	+	11024245-11024267	gttgttcattagagaagcactggtacttaaggatttagaagtaacctaggggtaaaacgataatttgacccaactggtattacgaacacttgtgaaggattaacttgttattattggtttatatccattaacacagaaatatatctgcggtaagaagagtgcaactgtggatctttagtggagtgtac	agagtgcaactgtggatctttag	23
43	new_miR13	11.29	CG_Chr05	-	13058862-13058884	aaagtttatcaaagtagactctcgttgataaactcctaccgatgatatggtctatcactaatagacttttactatggatatagtttatcattgatagactttgagagctgaatt	aaagtagactctcgttgataaac	23
44	new_miR131	791.97	CG_Chr02	-	11871580-11871600	tgtttgaacgagatgttggtccggttcaataagaaagtagtgctctgtttaacttgggttcttcttttttattgagccgtgccaatatcacgtgtttatcac	agatgttggtccggttcaata	21
45	new_miR133	8.18	CG_Chr01	-	39052407-39052426	ttcagaaaatagcagtcacggttcgaggactgaaggttccgcccgaattccgcgagccttgaagaagcccggaatcgagtcttcgacttgtggctactgttttcggctcc	agcagtcacggttcgaggac	20
46	new_miR134	46.88	CG_Chr06	-	24366997-24367019	ggagagcaagagcgagagagataagagtgattgtaagtgagagcgagagagcgagagagttagttgcgtcgaagtatcgctcttatcactcgctcgcgcttcctttcctc	agcgagagagataagagtgattg	23
47	new_miR135	4.21	CG_Chr11	+	18132812-18132835	tacattgatgagcgatacccagtgatactctagcgagaatcgtgagacgcaaagcctatcttgcgttgcagcgttacttgcttcgctgccctgtctctcgctcactcagcgata	agcgatacccagtgatactctagc	24
48	new_miR135	4.13	CG_Chr02	-	22681033-22681056	tacattgatgagcgatacccagtgatactctagcgagaatcgtgagacgcaaagcctatcttgcgttgcagcgttacttgcttcgctgccctgtctctcgctcactcaacgata	agcgatacccagtgatactctagc	24
49	new_miR135	5.12	CG_Chr07	-	16757716-16757739	taccttgatgagcgatacccagtgatactctagcgagaatagtgagacgcaaagcctatcttgcgttgcagcgttacttgcttcgctgccctgtctctcgctcactcagc	agcgatacccagtgatactctagc	24
50	new_miR135	4.8	CG_Chr07	-	17096782-17096805	taccttgatgagcgatacccagtgatactctagcgagaatcgtgagatgcaaagcctatcttgtgttgcagcgttacttgcttcgctgccctgtctctcgctcactcagc	agcgatacccagtgatactctagc	24
51	new_miR137	7.51	CG_Chr07	+	20929619-20929640	cagcatttgaagcggtctgagatgcctcggtcaagccatcatagaatatctccatttgaacacagtcagggaaaccgttatgcagacagtttctcaccaatctcttaaatcttgcccaagcatcgctcaaggtttctctgtctttttgttgaaaattggcgatatctcttcttcttcgagcattctccgtcggtgggaagacttttt	agcggtctgagatgcctcggtc	22
52	new_miR142	54.17	CG_Chr01	+	33270996-33271019	aatataaaagaggagacgagggatcagtagatgcaccataacatctcaactaggttaacacatcaatagcatcaacatcatatcccaaatccaaaagtagatata	aggagacgagggatcagtagatgc	24
53	new_miR147	4.58	CG_Chr00	-	809138-809159	atgcattattaggcacatacaacttttagacatgagaatctcgtacaagcatgctatatcataaaggttttggtaatttactactccatggcaactaaacgtatggcccgaaggcggttca	aggcacatacaacttttagaca	22
54	new_miR15	4.8	CG_Chr05	+	7325925-7325947	atatatatatatatataatggacatctaagggggagtattataatattagtcataaatagatgtccattatgtagccacccttaatg	aaatagatgtccattatgtagcc	23
55	new_miR158	26.26	CG_Chr01	-	31902587-31902610	caatccaaaattttcaaaattgcaactcaagacccaacccaacccgaaaaatacaaaaaaaattaactcaacccaacctaactcttattattcaagttggatagtccaggttgtcgagtcatttgaacacccctagtttca	aggttgtcgagtcatttgaacacc	24
56	new_miR159	195.06	CG_Chr07	-	2568326-2568348	cttacaagacgttcattttggtctttgtacttattaattttggtttaatttagtccttatacttttgaaaagtgactattttggtccttccatttttaagggggttaaaatgaccattttttaaaagttcaaggaccaaaatgaaccaaaattgaaagtacaaggaccaaaatgaacatttttaaagta	agtacaaggaccaaaatgaacat	23
57	new_miR161	13.04	CG_Chr08	-	24459587-24459610	atatttattaagtaccatagttgaattcttagccaaatttcaaaaacaaaaataagtttttaaaaactactactttttttagttttcaaaattggcttggtcttggagaacattggtaaaaaatagataaca	agtaccatagttgaattcttagcc	24
58	new_miR162	16	CG_Chr03	-	2493070-2493092	gtattgaaagtacggggactaaaattgaactattgaaagtatatggactaaatttaaataaatttgatagtataaggaccaaaatagtattttaatatata	agtataaggaccaaaatagtatt	23
59	new_miR168	96.05	CG_Chr09	+	12986409-12986432	gggagcaaggtagcagttcggctctcatccgcggaaagagtcaaaggagatttttaattgaaatctcaagaggcacttgggaaagtggatgtaggtcgagtttgaccgaaccactat	agtggatgtaggtcgagtttgacc	24
60	new_miR168	94.65	CG_Chr08	-	2936944-2936967	aaggtagcggttcaactctcatccgtggaaagagtcaaaggagattttttaatcgaaatcccaagaggcgcttgggaaagtggatgtaggtcgagtttgaccgaaccactat	agtggatgtaggtcgagtttgacc	24
61	new_miR17	11.61	CG_Chr09	+	31527450-31527472	atatatatatatatataatggacatctaagggggagtattataatattagtcataaatagatgtccattatgtagccacccttaatg	aaatagatgtccattatgtagcc	23
62	new_miR171	9.84	CG_Chr03	+	20802706-20802729	ctcaaatcggagttcaaacgaagaagatatggccaaaataagcttaatgggaaaatcccgagctgatgacgtggcaaatttttttaatcaaagtggactaattgaaaggtg	agttcaaacgaagaagatatggcc	24
63	new_miR182	51.74	CG_Chr11	+	13524982-13525004	atagactgtgatagatcgtgatagactactatctatgtcaggataggcacatatagtagtagtctattgcgatctatcactgtctatcc	atagatcgtgatagactactatc	23
64	new_miR186	6.16	CG_Chr03	+	7204515-7204537	cattatgactccaaattggtccgttttagctccatttgctccctaacgcttgattctacctttagattgcatgaaacctataaaataagctatttaacatattaaatagcataacgatctcgagttaagtagagagaaataacattcttttgggtgctatcaactctaccaacatttaaagttaatgggcc	atcaactctaccaacatttaaag	23
65	new_miR188	13.52	CG_Chr02	+	32044353-32044375	tttttagaaaatgaattgagtttataacatgacataaagtatttctgaatgtttttttctctcctttgcattttaaaattaaaattcaaaatttggatacaatgaatacatgaaaatgttgttttcagaatttgtactttttgaatcatagaattcgaaaacagttttcagaaacag	atcatagaattcgaaaacagttt	23
66	new_miR192	7.5	CG_Chr02	+	4230497-4230519	aacaattaattatagacatttatcacggatagattttagttaatgatatgtcaatccaataatagacctctttcattgatagtata	atccaataatagacctctttcat	23
67	new_miR20	42.47	CG_Chr04	+	3471777-3471800	aaatatagcaaaatttcactgtctatctgcgataaactgcgatagatcgtggtctatcgtagatagactgtgtattttgctattagttg	aaatttcactgtctatctgcgata	24
68	new_miR203	30.28	CG_Chr10	-	549333-549355	ttaaatcaatatgacgatgatgtagaacataaattcagactcagacaccagacaccattaaacccattccaatcatcgtcatatgcttaaaact	atgacgatgatgtagaacataaa	23
69	new_miR204	7.98	CG_Chr01	+	12641417-12641439	catggatcaggttaggtacctctttctggagacactatggaatacggcccgcttcatgattgttacaaatgttgtaaagtgtcataaatgaagtgattatgatttactcatgtagagacatgtgagcgggggtattctacataatgagattgtgtaagactaaccctgaaataatt	atgagattgtgtaagactaaccc	23
70	new_miR212	8.17	CG_Chr01	+	13405799-13405819	ttttgttagaatgttggacaaaaattgggacttggaatgggaactaggacttggacaccaccacaccattccaagtcactgccacacctgcttcaagtcctaatttttgtccaacattcaaacgggttt	atgttggacaaaaattgggac	21
71	new_miR214	7.45	CG_Chr03	-	15262225-15262248	tcgggtcaaaattaccattttacccctgtagttacatcttgttccttaagtctcattgatcctctaatgaatgtcctggtagtggacaaaaacatatctacagtgagagagtgcagctactaagctttagtggagtgtcctggtagttaagaatgttaa	attaccattttacccctgtagtta	24
72	new_miR217	6.84	CG_Chr01	+	20971316-20971339	gacattagaataagtagatgagtgttcccttaagtggtgtcttcgagacttgaacaagggccctaccctctcactggcccgagaggggtttctgtttaatggttggaccataaacaggttgttgattagaggagcactgatacttaagaatctagagg	attagaggagcactgatacttaag	24
73	new_miR22	11.65	CG_Chr09	+	39331835-39331858	aaatacagcaaaattttactgtctatctgcgatagactattattttctatcatggcacatataatagtcgcaaatagactgtgtatttttctattgatcg	aaattttactgtctatctgcgata	24
74	new_miR223	5.12	CG_Chr01	+	9147458-9147481	aggggaacctaatggacctacagattagtagctccaatgatacgggaataatcaattaaactctttaattaaattaatcaaaattcattaactgtgggtcactccactaaagaccc	attcattaactgtgggtcactcca	24
75	new_miR228	43.51	CG_Chr09	+	2335737-2335760	atcaccatatattgaacccatgacctcttagccatttattgagattatctctcattttttactactaggccaacccatgatggttcagtccatgataagtt	attgaacccatgacctcttagcca	24
76	new_miR232	22.42	CG_Chr10	-	3618703-3618726	ttacagtgtgattggacaccgaagtaaaataaacaatttttaattaaaaacaaaaatggtttgcaaaaactagagctggattcggaagtcatttgtgtatggggaaagtgttagcatcccacaacactcgtttagaaagcggtggctaaatttcaaatcttgaat	attggacaccgaagtaaaataaac	24
77	new_miR241	4.52	CG_Chr11	-	27669672-27669694	tcataagtcttgttacactatcttgttggttgaatattatacattgaaattactatttcaagttgaggtgtaatcagtttgttaatg	atttcaagttgaggtgtaatcag	23
78	new_miR242	32.4	CG_Chr06	+	13271079-13271102	atataacaaaatttcactgtttatctgcgatagacaataatagatcgcggtagactactatttatgtcaatcatgacacatataatagtctatcacaatctatcgcaaatagattgtgtattttgatattact	atttcactgtttatctgcgataga	24
79	new_miR247	35.55	CG_Chr03	+	16961398-16961420	agaggtgtgcttgatttcggatcgacatggtggtatcatctcaatagtgaacaatctagaaaatggttggaagggccaaaatgtcaccatagattctgcttatgtcata	caaaatgtcaccatagattctgc	23
80	new_miR248	24.82	CG_Chr03	+	24459998-24460019	aaataatagcaaaatatcacagtctatttgcgatagaccacgatagactatcggataaactattgtggtctatcacaaatagactgtgatattttgctatatttgta	caaatagactgtgatattttgc	22
81	new_miR248	23.97	CG_Chr11	+	31582191-31582212	caaatatagcaaaatttcattgtttatttgcgatagactactatttgtgttatgatctatcgcaagcaaatagactgtgatattttgctattatttgt	caaatagactgtgatattttgc	22
82	new_miR248	20.69	CG_Chr09	-	32350240-32350261	attaaactacaaaattttattgtctatctgcaatagatactattatatgtatctatctgtttcatgatagacaaaaatagtagtctattacaatacattgcaaatagactgtgatattttgctattatttgt	caaatagactgtgatattttgc	22
83	new_miR258	11.25	CG_Chr09	+	19997399-19997421	tagcttttatccatatactatagaccgttttggctattacttaaacttgatccgtttttatgtcaccacataaagtctaaatattcacttatagccagaggttcttagtttattggatttaataaatg	cagaggttcttagtttattggat	23
84	new_miR258	15.18	CG_Chr07	-	11014713-11014735	ccaacctaatccctatattataaaccgttttggctattacttaaacttgatctatttttatgtctacacataaagtctaagtatttaaattatagccagaggttcttagtttattggatttagggttat	cagaggttcttagtttattggat	23
85	new_miR261	13.11	CG_Chr10	-	22581087-22581108	tgaatataataaaattttattgtctatttgtgataaattatgttagactattatctatatctcataatttatcgcagatagactgtgatattttgctattatttgt	cagatagactgtgatattttgc	22
86	new_miR262	9.63	CG_Chr08	+	27627395-27627416	caaatataacaaaatttcactctatctgtatcgtgatagacacaaacagtaatctattgcgatttatcgaagtccatcacagatagattgtgatattttgctattgtttgt	cagatagattgtgatattttgc	22
87	new_miR262	16.68	CG_Chr09	+	35160313-35160334	caaatatagcaaaattttactgtctatctgtgatagtctattgcaatctattgcgaagtatcgcagatagattgtgatattttgctattatttgt	cagatagattgtgatattttgc	22
88	new_miR267	17.44	CG_Chr07	-	9570165-9570187	gctcaatcaacataagaactccataattaagcgtgcttaacttgggagcaatcctatgttaggtgacctcctgggaagtttcctggagtgtatgtgaatggcgaca	cataagaactccataattaagcg	23
89	new_miR268	70.65	CG_Chr07	+	5862231-5862251	tcaaatttaccatagttgtagaaattggaccctcaagatgataaaaacttatttgagggttcaatttttatcatttggaggtccaatttctaccactattgtatgcttgagg	catagttgtagaaattggacc	21
90	new_miR275	12.13	CG_Chr07	-	24301686-24301708	gttgaggcctccatgcgttggtcgaagcaggccatccgttggtcgaatgccttgcgttggtcgaagtactgctttggtcgagggttgagatctcgacct	ccatgcgttggtcgaagcaggcc	23
91	new_miR276	25.34	CG_Chr03	+	3760333-3760354	tgtcttgattctgttatcttacactccaaacgacaaagtacaggagtgagtttagaagagtgcattatataaaatatctagccctagaggtgtcttattctaaattttctctttaataaaattgttctctctctacccatggatgtaactaacacactatcaatgaa	cccatggatgtaactaacacac	22
92	new_miR279	44.85	CG_Chr01	+	17624075-17624097	cgacgagagaccgcgatagatcgtgatagactactatgtatatctattgtaacatagatagtaatctattgtgatctactgcagtctatcgcatat	ccgcgatagatcgtgatagacta	23
93	new_miR280	8.21	CG_Chr08	+	9546634-9546656	agtttttatccctatactatagaccgttttggctattacctacactttatccacttttatgtcaacccataaagtctaagtattcaacttatagtcaagggttcttagtttattggatttaataaat	cctatactatagaccgttttggc	23
94	new_miR280	11.58	CG_Chr02	-	25196309-25196331	tagccttatccctatactatagaccgttttggctattacctaaacttgatccacttttatgtctacacataaagtctaagtattcatacaataaccaagggttcttagtttattggatgtaataaat	cctatactatagaccgttttggc	23
95	new_miR280	12.44	CG_Chr05	-	24358621-24358643	cagccttattcctatactatagaccgttttggctattacctaaacttgattcaaatttatgtctacacataaaatctaagtattcaaactatagccaagggttcttagtttattggatgtaataaatg	cctatactatagaccgttttggc	23
96	new_miR280	23.83	CG_Chr07	-	24557693-24557715	caaccttatccctatactatagaccgttttggctatcacctaaacttgatccaattttatgtctacacatactaagtattaaagctatagccagaggttcttagtttattggatttaataaat	cctatactatagaccgttttggc	23
97	new_miR280	10.71	CG_Chr08	-	14989345-14989367	tagccttaaacctatactatagaccgttttggctattacctaaacttgatccacttttatgtctagacataaagtctaagtattcaacttatagccaagggttcttagtttattggatttaataaatg	cctatactatagaccgttttggc	23
98	new_miR280	22.42	CG_Chr10	-	20478547-20478569	ccagccttatcctatactatagaccgttttggctattacctaaacttgatccaatttttatgtctacacaaaaagtctaagtattcaaactatagccagaggttcttagtttattggatttagggttat	cctatactatagaccgttttggc	23
99	new_miR282	24.6	CG_Chr03	-	11329856-11329878	gttcattagagggatcggtggtacttaaggagctagatataactacaggggtaaaatgataatttgtcccgctgtagttatgagtaatttgtgaagggtcgacttactgttgattagtaagttccgtggacacataaatatatctatagtgcgaagagtgcaactgtaagtctttagtggagtg	cgaagagtgcaactgtaagtctt	23
100	new_miR283	1291.08	CG_Chr00	+	4977131-4977151	gaatactgtccgagacaaattcatgatttactagaaaaaaaaaaaagattctcactagttataagatcagataagtcgtacatacagtctgaacgttgagtccaatattgaaattcttctatagctgtgataaatctggatcactctcattttcttattct	cgagacaaattcatgatttac	21
101	new_miR283	1094.09	CG_Chr00	-	6798412-6798432	gaatactgtccgagacaaattcatgatttacagaaaaaaaaaaaaagattctcactagttataagatcagataagtcgtacatacagtctgaacgttgagtccaatattgaaattcttctatagctgtgataaatctggatcactctcattttcttattct	cgagacaaattcatgatttac	21
102	new_miR29	7.7	CG_Chr11	+	19142265-19142285	tggtgttaggaaccaaggtagtatgggctacatttgtcccacattggttagaatgggatgaccaatgtggtacttcagtggcttggctctcccaccttaatagctagcgtttggggtgtggttctcctaggtgctttggaacaaaggtagcccatactaccttggttcctaacagatgg	aaccaaggtagtatgggctac	21
103	new_miR29	7.42	CG_Chr11	-	19142401-19142421	atctgttaggaaccaaggtagtatgggctacctttgttccaaagcacctaggagaaccacaccccaaacgctagctattaaggtgggagagccaagccactgaagtaccacattggtcatcccattctaaccaatgtgggacaaatgtagcccatactaccttggttcctaacaccatc	aaccaaggtagtatgggctac	21
104	new_miR301	6.44	CG_Chr02	+	19120743-19120764	aatggtgaagccaggggcaaagtgggatgtttcacccacaggtataaagacgcttccagcaagcagcctaactccagaggcaaacctgtgggtgtatttcgtgaagaagcggctgatcccgacaacgcatgacaagacagtgtcaaaggatggagtgatggctgcatactgcattatgcgtcgcatcacccttgatgtga	ctgcattatgcgtcgcatcacc	22
105	new_miR303	7.77	CG_Chr11	-	23574462-23574482	aaccataggggctacaactgggtcatgttctctaatgttatctattacattcatatccaaatcagtgaatgtatctgaagttatatcatgttcacgacacttaatagcaaaatacttgaccaaatgttgtagcatttctttgtct	cttgaccaaatgttgtagcat	21
106	new_miR305	29.97	CG_Chr11	+	6726921-6726943	tgatgatcttcttgggtgatcagcttgtaggcttgatgacctttgatcttctttagtgattggcctttaggcttattgttgatcggcctttaggcttattaatcttattaatcttcttggctgatcaatcttcttggctgatcaacttgtaggcttggtgatcttcttggctgatcagccttgggcttggtgatc	cttgggtgatcagcttgtaggct	23
107	new_miR307	33.92	CG_Chr05	-	3148478-3148500	tttaataaatcttacatttagtccctactacttatttattgtggagttttttcattactttttattttttattaacatttttactgtaagtttcgaaaaaaatattcacatattgcgtttttttcattaaaagtattatgattaagtaattaattttgataaaaattaactttgagggactaaatttaagatttattgaaaa	ctttgagggactaaatttaagat	23
108	new_miR309	9.45	CG_Chr10	-	28647824-28647845	tctaaaaaatttgggagtctgattttctagaattgttaaagtgagaagttgattctttgaaagtcgaactctactatgatttttttaatt	gaaagtcgaactctactatgat	22
109	new_miR314	6.12	CG_Chr11	+	13554191-13554213	gtgctagagacttaattagaacgactttgaactcaactttgcgtgaactggtctagaattagttttaaattctgcttcattgattgatcatgaaccgatctcattgtgaatgcaagttgaatcctagttgactgttgagacttgagagtaa	gaatcctagttgactgttgagac	23
110	new_miR315	10983.3	CG_Chr08	+	8247772-8247791	ccaacatagtttttcgtcattggccaactcgacacccatgcaccttacccttttatccaagatgggcttgcacatccactcacaaacacttatgctttctttttcttctactatgcaaataacctctatggcacttgaaagaagtaaatgagttttgtgtggggagggacgaatcggagcgacgaagggctgaatcttag	gaatcggagcgacgaagggc	20
111	new_miR318	113.61	CG_Chr00	-	7586728-7586751	aaataaaatcgctttagacctatatttcggagaaagtaagaatttagtctcgatgattttaaaagttaaaatttaatattgggaatgactcggaccaaggctaacagcaaaagtaaagta	gactcggaccaaggctaacagcaa	24
112	new_miR321	30.69	CG_Chr09	+	10262981-10263003	aaaagtggccgagaggaccatgcgttagtcggctatccggcgatggggcgctgggcaattagtagcgttgagaagggctatgcgttgaaggttggtatgcgttggtgcatagaaaagtggccgagaggaccatgcgttagtcggctatccggcg	gagaggaccatgcgttagtcggc	23
113	new_miR323	30.56	CG_Chr03	+	23159964-23159986	aaatttgaactcacaatacttaatcctcacaatacaatgaaagcatctctttagaataaaatgaaaagaaagaaatttgaaagcctggagagagagcaacaatggtggcatttttcaatgtttgaggattgtaaagttgtaaaagttggaaaaact	gaggattgtaaagttgtaaaagt	23
114	new_miR328	48.68	CG_Chr03	+	23489245-23489268	tcacacattcttccgttcttccattgtgttctgcgagtttcacaaacattcggacgaacttaatcttcttccatttttctcgggagttatagcatcagtcgctttcatcttcgtccagtgttcgtttcagcaacatcgtgggttagaatcagaaacatagaga	gcaacatcgtgggttagaatcaga	24
115	new_miR329	231.28	CG_Chr01	+	28911451-28911470	gagttgaatgcagccaaggatgacttgccggcgattcatatcgccgccgccgtcttccgtctgccgtcgtcaatgtgcgacgcggcggcaagtcgtccttggctaccttggcctctc	gcaagtcgtccttggctacc	20
116	new_miR331	7.49	CG_Chr01	-	30615021-30615041	agatatgtttggaatgactttctaactgcttaaaaatacttatttttgcccttaaaaatacatttttaagcatttagaaagtcattcgaaataggctcta	gcatttagaaagtcattcgaa	21
117	new_miR333	89.07	CG_Chr10	-	36166766-36166786	aaggataaggtaatctgcatcctgaggtttagatcagaattataaaataaaaaatggcttcttttctagccctcgggttgcagattacctcttccttgc	gccctcgggttgcagattacc	21
118	new_miR335	12.85	CG_Chr11	-	24757765-24757786	gtgataaatcgcgatagacctagatagacatctattagtgtctatctgataaagtgatagatgcctatctgggtttatcgtggtctatctggg	gcgatagacctagatagacatc	22
119	new_miR337	670.23	CG_Chr07	+	32858815-32858835	gacagaagatagagagcacagatggggagatgcaaaaattcaagtgagagacatcaaaaaggcatctcttttcctttgtgctctctgttcttctgtcgtcacctttaatt	gctctctgttcttctgtcgtc	21
120	new_miR341	166.82	CG_Chr00	-	15549012-15549032	gcgtctccgtctggtagaatatgacaattcgaatcaaaaatctacatagaaaggtttgaaggaaattaaatcaacaacatatgttgtacactttatttccctgggattgtagttcaattggtcagtcttctct	gggattgtagttcaattggtc	21
121	new_miR342	6158.77	CG_Chr01	+	6559842-6559862	gaaaatcttcgggcatcggcgacttggaaactggaaattgaaactttagagcatttcattctcttcgctgtgaatttgaactgttctttactttccaagtccacccatgcccgctgattttctc	gggcatcggcgacttggaaac	21
122	new_miR343	388.8	CG_Chr02	+	29403388-29403410	ttaagaatgtggggatgtagctcagatggtagagcgctcgcttagcatgcgagaggtatggggatcgataccccgcatttccaaaactttttgtttccccatgccccatcaccattaggactgactcaaatcc	ggggatgtagctcagatggtaga	23
123	new_miR346	86.59	CG_Chr01	+	6937726-6937749	attgtggcagggttgaccgagacatgtgagcaaaatcgtggacctagtccacgatttgcatgcaatgtgggctaattttatgaaatcgtggaccccgtccacaatt	ggttgaccgagacatgtgagcaaa	24
124	new_miR350	26.65	CG_Chr05	-	18145054-18145075	ccggcgagatataggaggggactcgtggacccggtccacaattatcgaaatcgtggaccccgtccacgagttcggtcaatgcatgcatgtagc	gtccacgagttcggtcaatgca	22
125	new_miR350	21.1	CG_Chr09	-	21464181-21464202	cggggtttaaagaggaggggactcgtggaccgggtccacgattacagaaatcgtggaccccgtccacgagttcggtcaatgcatgctctacat	gtccacgagttcggtcaatgca	22
126	new_miR353	11.95	CG_Chr07	-	8650780-8650803	gatctattgataggatagcactatgagtaagatttaagaggccatgtgtaatatttacaagtatgcctaatgattctcactatgccactcaaaataagtataatatctacatagggttggggtttacaagttcccaagtacaaaatcctgattaggcccagatgagtcttgatggtaggctaagcaccccgaacacgct	gtcttgatggtaggctaagcaccc	24
127	new_miR361	4.7	CG_Chr01	-	7313484-7313507	caaaactcatgtttggattaagcgttttgggcccaatttgtaatattaaacttattctgttccaacagttttaaacgaaactctctttcacaccattttcatgtttcacgatctcatttccattccacccttgatacctcaaacattccaacatac	gtttggattaagcgttttgggccc	24
128	new_miR363	85.3	CG_Chr04	+	6355636-6355658	atgtttaaggtaaaattgtaacattttgaaacctagacgctaaattgaaatcaaacttaaaacttaagaacgaaggggccgtttattttctgaaaatgtagataatcgaaatcttatataccgagaattata	taaaattgtaacattttgaaacc	23
129	new_miR369	19.32	CG_Chr03	-	14091641-14091663	attccttaagccaagatttgaactattcaaacttattcaccacattatttaagattttagtccatttatgagctagtagagggacctaatggacctacaaatcatgagcgccaacgatc	taatggacctacaaatcatgagc	23
130	new_miR37	7.98	CG_Chr06	-	12241557-12241580	attaaaaattaagcgatcgtgtagaatactaagcgattgtgtagattactacaagatcacttagtccatactctacgatcgcttagtttactaagc	aagcgatcgtgtagaatactaagc	24
131	new_miR370	15.25	CG_Chr06	+	19105770-19105793	atttctctcatcacactgttctaaggtttagtctggtataagctagtagggggacctaatgtacctacagatcatgagctctaacgatctgaaattaac	tacagatcatgagctctaacgatc	24
132	new_miR373	17.23	CG_Chr11	+	16245817-16245838	ttatctgggatagaccgcgatagactactatttctgtttacctatatcatgatagacacaaatagtagtctatcgtgatttattgcccgtctat	tagaccgcgatagactactatt	22
133	new_miR374	4.29	CG_Chr10	+	26823384-26823406	catattatatttctaaatgtttttatctttatttaatataattttggattttaaaatttaaaattcaaattctagatagaatgaaaacatgaaaatgttattttt	tagatagaatgaaaacatgaaaa	23
134	new_miR379	20.7	CG_Chr01	+	7974056-7974077	acatcaaatttatacaagtgttaaaattggactttcgaacttatataattatagaaattgtaacaattgtataaacttgagggataaacttttatcatttaaggatccaatttctacaactattgtaagttt	tatacaagtgttaaaattggac	22
135	new_miR382	14.1	CG_Chr08	+	1757788-1757810	tgcattgtgctatatctgcaaatactttgaacctagttgttatatttgcaactgtacttttttatggtgagcagattttgggttgattttaa	tatatctgcaaatactttgaacc	23
136	new_miR383	5783.19	CG_Chr05	+	27060869-27060889	tttactctgatattggcccggttcactcagataaatatgttttataacttatgctatatttgattgagccgtgccaatatctcagtaccct	tattggcccggttcactcaga	21
137	new_miR384	8207.97	CG_Chr08	+	26805827-26805847	gctgctatgatattggtccggttcactcagatcagtacccacatacgatacagttcgtcttggatgtagtgggtttaaagcttaactgagtctgattgagccgcgccaatatctcagtgctct	tattggtccggttcactcaga	21
138	new_miR387	37.58	CG_Chr00	-	15675149-15675171	agtagataaattgttcccttaagtactgacttcgagacttgaataaggggccccactctcttattggctcgagagggactaggtttgttggttgggccacaaactgattattcattagaggatcagtgggacttaaggaacgagatgtaattaca	tcagtgggacttaaggaacgaga	23
139	new_miR387	37.49	CG_Chr06	-	20930936-20930958	agtagataaattgttcccttaagtactgacttcgagacttgaataaggggccccactctcttattggctcgagagggactaggtttgttggttgggccacaaactgattattcattagaggatcagtgggacttaaggaacgagatgtaattaca	tcagtgggacttaaggaacgaga	23
140	new_miR393	78.34	CG_Chr05	-	22542599-22542620	aaaagaaaattattaccgggtgtatttatctggacgctccaaggcagctcttatttcttctcttcttttctcaaaataatttacacatttgtagaatgttatttgagcaagagcatttatcggcaacattcgagcttctttgagcactccattgatgcactctgatagattcgtcgtca	tccattgatgcactctgataga	22
141	new_miR394	87.92	CG_Chr10	+	29572117-29572139	aatctcgaactcccaaagatgtgatctctcaccttaagaattctaataaatcggagtcccaaatttcttaaattccatcataggatttttttagaaaaatggtcttaaaaacaagttattagaaaaattatggattagaaaaccttttgaaatcatagattaatttttgaatgtttgaaaaccc	tcccaaagatgtgatctctcacc	23
142	new_miR402	56.13	CG_Chr02	+	37791465-37791485	tgcgacatggtcctgttggcttgattagatgaaattgtttggatacctcgcttgacatcaacatgacactcattggataattaacttgcctgtgataatttcatctaatcaagctagcaggaccatgttgcaga	tctaatcaagctagcaggacc	21
143	new_miR403	5.63	CG_Chr10	-	5423678-5423699	ttattgtctatctacaatagactatgatagactactatatttgtatatttgtatcatgatagatatagacaatagtctatcgcgatctattgtgatctattgcagatagattgtaata	tctacaatagactatgatagac	22
144	new_miR403	5.63	CG_Chr10	-	5454085-5454106	ttattgtctatctacaatagactatgatagactactatatttgtatatttgtatcatgatagatatagacaatagtctatcgcgatctattgtgatctattgcagatagattgtaata	tctacaatagactatgatagac	22
145	new_miR404	12.12	CG_Chr10	+	4539157-4539179	aaaaaattatcaaactatttaccaatgtagaaaatttttactgtctattacagaaatagaagtctatcgctaatagacaatagaatttttctatatttgtaaatagtttggcttattttggt	tctatatttgtaaatagtttggc	23
146	new_miR405	13.03	CG_Chr04	-	2065027-2065048	ttattttctatctatgatagaccgtgatagacccatatcgacatctatcactttactagatgagtctatcacaatctatcacaaatagaaagtgaag	tctatgatagaccgtgatagac	22
147	new_miR409	43.97	CG_Chr11	-	11397348-11397367	tatcttaaatcaccgattgactcaaaaacttaagctgatgggtgaagatattcaatatatatcatcagtttaagtctttgagtcaatcggtgatttaagaattg	tctttgagtcaatcggtgat	20
148	new_miR411	73.59	CG_Chr03	-	19725296-19725318	cttgaaggattgaagactctggagttgaagaccttgagagcaaagtttcatagaagatctcaagaattcaagttgcacgtgtttacttttctttgagag	tgaagactctggagttgaagacc	23
149	new_miR416	23.41	CG_Chr03	+	8165154-8165173	tgcaataaggaagatgatgatatgtattgtcgccccagtcttagttgtatctaatgatgcacaatggtgactgacagtatctgattcttgttatagt	tgactgacagtatctgattc	20
150	new_miR418	91.93	CG_Chr06	+	26964091-26964113	gagtgggacatgagccaagaacgacttgccggccgacttttgacacctgtcttttcgtcggcaaagtcttcttcggctcttgttctctctca	tgagccaagaacgacttgccggc	23
151	new_miR419	86.07	CG_Chr00	+	11660689-11660708	gtttgtttagtgagctaaagatgacttgccttttatatatatatatgaagagttttattcttatttccaagtatagaatctcttattgtttcatatttgtaggcaagttgtctttagcttacttcatagactt	tgagctaaagatgacttgcc	20
152	new_miR419	85.86	CG_Chr02	-	28223837-28223856	gtttgtttagtgagctaaagatgacttgccttttatatatatatatgaagagttttattcttatttccaagtatagaatctcttattgtttcatatttgtaggcaagttgtctttagcttacttcatagactt	tgagctaaagatgacttgcc	20
153	new_miR42	13.52	CG_Chr03	-	15011296-15011319	catcttgtgaagatatgttctcaactccctaatcagacaaatcccaaaaatggtaagcatatagagtcggcaatttggccactctcacccacacaaatcaaaggattgccctcatagacaagagttcataactt	aaggattgccctcatagacaagag	24
154	new_miR423	15.57	CG_Chr09	+	18637373-18637396	tcaagtagtatgcgttgagaatgatgatggaaccgtgatataaaagagagttaactcaacagctagtcgttacctaagcatatctaagtgtatttacatacctaccaattttagggttgataatccatctttcgatgtttcgacgccacattaatctta	tgcgttgagaatgatgatggaacc	24
155	new_miR423	22.16	CG_Chr01	-	9893989-9894012	ttagatagcatgcgttgagaatgatgatggaaccatgcgatacaatagagttaacgcaacaactagtcgttacttaagcatatctaagtgtatttacatacctacaaactttgggtttgagaatccatctttcgatgtttcgacgctacattaatctta	tgcgttgagaatgatgatggaacc	24
156	new_miR432	5.65	CG_Chr09	-	34616054-34616076	agtttgaaaattatgaatctgccacatttattgttacctttacttttacctttattgttaccaacgataacagtaaaatgtgacagattcataattgtaaataaac	ttatgaatctgccacatttattg	23
157	new_miR437	117.86	CG_Chr04	+	20170479-20170502	taacatgatcttacgggaaaaatcacacaatgcccaaatttcccaaaagttcacgtgtattttggcttttcggtgaatatcgtctagactagcaagagcgagatgatattcaccgaaaagccaaaatacacgtgaacttttgggaaatttgggcattctatgacttttcccgtaagatcatgttagaaaccttacaaaaa	ttcccgtaagatcatgttagaaac	24
158	new_miR437	118.38	CG_Chr02	-	3244908-3244931	cctgtaaggtttcccgtaagatcatgttagaaacctcatgagaaaagtgaaagaatgcccaaatttcccaaaagttggtgtgtatttgggcattctgtcacttttcccgtcaactccatcaacttacagaaaacatgaacttacgagaaaaataatggcgc	ttcccgtaagatcatgttagaaac	24
159	new_miR439	46.07	CG_Chr11	+	29138176-29138198	actctcaaacttctacaagtgttaaaattggaccttcaaatttataataatttcaaaaatgggaccctctaagataaaaattgaaccctcgaggttatgaagttatacaattgttacaatttatacaattatgtaagtttgggagact	ttctacaagtgttaaaattggac	23
160	new_miR440	24.65	CG_Chr02	+	11360294-11360316	gcagcgagaagagtgcaactgtagatctttagtggagtgtacccacaattaacgaatattgattaatgtggttaatgagtttagtcgattaatctcatatcgttggagcttctgatctgtaggtccattaggtccccttcat	ttctgatctgtaggtccattagg	23
161	new_miR440	20.19	CG_Chr10	-	12550137-12550159	agagtgcacctatgggtctttagtggagtgtacccacacttaacaaatattgattaatgtggttaatgagtttagccgatcaatctcatatcactgaagcttctgatctgtaggtccattaggtcctcttcct	ttctgatctgtaggtccattagg	23
162	new_miR442	8.85	CG_Chr04	+	10037786-10037809	cgtatgacagcgtcgcggcgcttggacggcactgccgcggcgctaaaacccgagagcaaactttttaggattgaaaccctagcgccgcggcgccagcattactt	ttgaaaccctagcgccgcggcgcc	24
163	new_miR446	7.63	CG_Chr08	+	16249314-16249337	aaggtgaggtttgagtaggctaagcaccgggaactttttcgcttcctggatgaaaaagaaaataaggaaaaacataagttggatgcccagtgagggacataatattaaaacacaacttgagaattaaatcatcactcactatgtgcacataggaactatctcgggctgcccaagtaccttctcaatgtccttcatgt	ttgagtaggctaagcaccgggaac	24
164	new_miR448	835.69	CG_Chr01	-	5752393-5752414	atcagttgtagggcagcccctcgttgggcatggcagtgtggaattatattcaattatatattcaaaatttcaatgttaattccactgactttgcccaatgggggctgccctctgactgcttt	ttgcccaatgggggctgccctc	22
165	new_miR45	25.9	CG_Chr05	+	1505289-1505312	gaccttgataaagggctaagaggtcatggattcaatctatggtgacctacttaggatttaatatcccacaagtttttctaacaccaaaatgttgaagggtcaagtggattgtcccgtgagattagtcgaggtgt	aagggctaagaggtcatggattca	24
166	new_miR456	21.15	CG_Chr10	-	6230296-6230319	tgattagaattttacgagaaaagtgacaaagagcacccttcccgataagtttaaacttattgggaaggaattgaactctctgtcacttttcccgtaaagagttgattaga	tttacgagaaaagtgacaaagagc	24
167	new_miR457	19.17	CG_Chr05	+	21435825-21435847	tatttcctcctttagaattgaggctgtgacgtccagttttcacatgaaatacaccttcatatcgatcatatgattggacttcatgtttactggatcttgcagcccattttgagattttttcgttt	tttagaattgaggctgtgacgtc	23
168	new_miR458	4.43	CG_Chr09	-	13527799-13527821	caaaatgagtcaaactctttacaaatatagcaaaattttactgtttatcaacgatagaccacagtagacttctattggtcaaatagttaaatttttttatatttgtaaatagtttgacattttttcta	tttatatttgtaaatagtttgac	23
169	new_miR462	19.25	CG_Chr03	+	32109553-32109575	aaatggctaaatcacttttgtcgtttttaaaattgctctagaacatgttttaagtcattaaaattaatgatatgaaaattacatttaaaagtataaaattaaatattaaattaattttgaatgattaaaatcgtattttaaagtaattctaagagtaattttgaacatgacaaaagtgattttaacaatttt	tttgaacatgacaaaagtgattt	23
170	new_miR463	8.02	CG_Chr07	+	6642068-6642091	aaaacggtaatttgacccagttgtaattacgaacaccttgtgaaggattcacttacaaaatatggttactcatgggcatataaatgtaccgtagttcataagagtgcagctataggtctttagtggtatatcc	tttgacccagttgtaattacgaac	24
171	new_miR464	23.43	CG_Chr01	+	30363055-30363076	cttattaaatgttaaaattggacactcaagcttatataattggtagaaattgtaacaattttataagcttgagggcttaatttttatcatttggagattcaatttctaccactattataagtttgagggtctaattttaacacttttagtatt	tttgagggtctaattttaacac	22
172	new_miR466	11.19	CG_Chr04	+	20039229-20039252	atataaagagtttgcataagaccgaaccatgaaatagttaatctctctttgtaaatccgttaagtgatgagattaatatttcataggatgatcatgtgtgactcgatcttattc	tttgcataagaccgaaccatgaaa	24
173	new_miR469	6	CG_Chr06	+	1891554-1891577	aatcatccattttgtaaaaccgacatttgaagaagtaattttcatgtgttttagaattaaagcatgaatgattttcaaaggtaatcataatgaatgatcta	tttgtaaaaccgacatttgaagaa	24
174	new_miR472	4.15	CG_Chr05	+	28720833-28720856	ttgtgtgagtcattgatcttagccatatacattctctgctagtcaaagattgaaagaattttagcatgatttaaagaagtagctattatagtttgtttcaccgatcgcctagcggttcctctacatgtgaacaaataacttatttgagacctagttttgtgtggatcagataaatatccagaatctgc	ttttgtgtggatcagataaatatc	24
175	new_miR50	23	CG_Chr06	+	28996134-28996156	tgaccaaaatgaacattttgaaagtataagaaccaaaatgaattaaagttgaaaatatagagaccaaaatgaacattttgaaaata	aatatagagaccaaaatgaacat	23
176	new_miR51	40.52	CG_Chr05	+	28705037-28705059	aaaaacgaaaaatatagggaccaaagtagtatttaaacatttatcataaacacgtataagttgttttcaaatatagaaaaataagtcaaactatgtatatagaaaattt	aatatagggaccaaagtagtatt	23
177	new_miR54	55.24	CG_Chr00	+	3106029-3106052	cgccagcctgccttggagggttaagtcggtgatatatataaaagtaaataaattaatattcaatcattctggacacttcgagagcttaagtcagt	aatcattctggacacttcgagagc	24
178	new_miR54	53.26	CG_Chr01	+	17830316-17830339	agccagcctgccttggagggttaagtcggtgatatatataaaagtaaataaattaatattcaatcattctggacacttcgagagcttaagttagt	aatcattctggacacttcgagagc	24
179	new_miR54	55.24	CG_Chr01	+	23035287-23035310	cgccagcctgccttggagggttaagtcggtgatatatataaaagtaaataaattaatattcaatcattctggacacttcgagagcttaagtcagt	aatcattctggacacttcgagagc	24
180	new_miR54	51.95	CG_Chr03	+	21546589-21546612	cgccagcctgccttggagggttaagtcggtgatatatataaaagtaaataaattaatattcaatcattctggacacttcgagagcttaagtcagt	aatcattctggacacttcgagagc	24
181	new_miR54	51.95	CG_Chr05	+	20999873-20999896	cgccagcctgccttggagggttaagtcggtgatatatataaaagtaaataaattaatattcaatcattctggacacttcgagagcttaagtcagt	aatcattctggacacttcgagagc	24
182	new_miR54	51.95	CG_Chr05	+	22613532-22613555	cgccagcctgccttggagggttaagtcggtgatatatataaaagtaaataaattaatattcaatcattctggacacttcgagagcttaagtcagt	aatcattctggacacttcgagagc	24
183	new_miR54	63.73	CG_Chr06	+	22547738-22547761	caccaacctgccttggagggttaagtcggtgatatatataaaagtaaataaattaatattcaatcattctggacacttcgagagcttaagtcagt	aatcattctggacacttcgagagc	24
184	new_miR54	62.97	CG_Chr07	+	7682941-7682964	caccagcctgccttggagggttaagtcggtgatatatataaaaaaaaaaaagtaaataaattaatattcaatcattctggacacttcgagagcttaagtctgt	aatcattctggacacttcgagagc	24
185	new_miR54	63.13	CG_Chr07	+	11436745-11436768	ggcagcctgccttggagggttaagtcggtgatatatataaaagtaaataaattaatattcaatcattctggacacttcgagagcttaagtcagt	aatcattctggacacttcgagagc	24
186	new_miR54	63.36	CG_Chr07	+	16829991-16830014	gctagcttgccttggagggttaagtcggtgatatatataaaagtaaataaattaatattcaatcattctggacacttcgagagcttaagtcagt	aatcattctggacacttcgagagc	24
187	new_miR54	51.95	CG_Chr09	+	21757488-21757511	cgccagcctgccttggagggttaagtcggtgatatatataaaagtaaataaattaatattcaatcattctggacacttcgagagcttaagtcagt	aatcattctggacacttcgagagc	24
188	new_miR54	63.22	CG_Chr10	+	10204985-10205008	gccagcttgccttggagggttaagtcggtgatatatataaaagtaaataaattaatattcaatcattctggacacttcgagagcttaagtcaat	aatcattctggacacttcgagagc	24
189	new_miR54	59.56	CG_Chr01	-	21648067-21648090	cgccagcctgccttggagggttaagtcggtgatatatataaaagtaaataaattaatattcaatcattctggacacttcgagagcttaagttagt	aatcattctggacacttcgagagc	24
190	new_miR54	59.37	CG_Chr03	-	6627417-6627440	cgccagcctgccttggagggttaagtcggtgatatatataaaagtaaataaattaatagtcaatcattctggacacttcgagagcttaagtcagt	aatcattctggacacttcgagagc	24
191	new_miR54	63.79	CG_Chr03	-	14352021-14352044	cgccagcctgccttggagggttaagtcggtgatatatataaaagtaaataaattaatattcaatcattctggacacttcgagagcttaagtcagt	aatcattctggacacttcgagagc	24
192	new_miR54	35.64	CG_Chr03	-	33260532-33260555	cgccagcctgccttggagggttaagtcggtgatatatataaaagtaaataaattaatatccaatcattctggacacttcgagagcttaaagtcag	aatcattctggacacttcgagagc	24
193	new_miR54	60.31	CG_Chr06	-	19292161-19292184	tgccagcctgccttggagggttaagtcggtgatatatataaaagtaaataaattaatattcaatcattctggacacttcgagagcttaagtcagt	aatcattctggacacttcgagagc	24
194	new_miR54	63.44	CG_Chr07	-	13736220-13736243	gccagcctgccttggagggttaagtcggtgatatatataaaagtaaataaattaatattcaatcattctggacacttcgagagcttaagtcagt	aatcattctggacacttcgagagc	24
195	new_miR54	60.31	CG_Chr08	-	13084078-13084101	tgtcagcctgccttggagggttaagtcggtgatatatataaaagtaaataaattaatattcaatcattctggacacttcgagagcttaagtcggt	aatcattctggacacttcgagagc	24
196	new_miR54	60.58	CG_Chr09	-	16160571-16160594	cgccagcctgccttggagggttaagtcggtgatatatataaaagtaaataaattaatattcaatcattctggacacttcgagagcttaagtcagt	aatcattctggacacttcgagagc	24
197	new_miR54	60.98	CG_Chr09	-	31110557-31110580	ctccagcctgccttggagggttaagtcggtgatatatataaaagtaaataaattaatattcaatcattctggacacttcgagagcttaagtcggt	aatcattctggacacttcgagagc	24
198	new_miR54	64.6	CG_Chr10	-	12767126-12767149	cgccagcctgccttggagggttaagtcggtgatatatataaaagtaaataaattaatattcaatcattctggacacttcgagagcttaagtcggt	aatcattctggacacttcgagagc	24
199	new_miR54	61.09	CG_Chr10	-	16357839-16357862	cgccagcctgccttggagggttaagtcggtgatatatataaaagtaaataaattaatattcaatcattctggacacttcgagagcttaagtcagt	aatcattctggacacttcgagagc	24
200	new_miR54	60.31	CG_Chr11	-	13766062-13766085	tgccaacctgccttggagggttaagtcggtgatatatataaaagtaaataaattaatattcaatcattctggacacttcgagagcttaagtcagt	aatcattctggacacttcgagagc	24
201	new_miR54	63.5	CG_Chr11	-	14032810-14032833	gccagcctgccttggagggttaagtcggtgatatatataaaagtaaataaattaatattcaatcattctggacacttcgagagcttaagtcagt	aatcattctggacacttcgagagc	24
202	new_miR58	12.23	CG_Chr05	-	30070418-30070440	gaaaaaaaggaatcgccaagggattttaggatctaaatgttttaacaaaattgtacgttaatagttgagtgtatgttaataaccgaatgcttttttttcctttaactctttatcattttggtatgttttataggaatattttgattttggaattttgtaaaattttgtgggattttatgttttaac	aatcgccaagggattttaggatc	23
203	new_miR59	37.19	CG_Chr11	-	15706469-15706492	actgcgtatttacaactatcccagaggactgctccaaggtaggcccaaatgagaatcttctgtaggctaggcgtcccagacacgttc	aatcttctgtaggctaggcgtccc	24
204	new_miR63	32.45	CG_Chr06	+	9036895-9036917	tatatttgtaaatgaggatcctgaaccaaaatctattgaacaatgtacatagaaaagaaagattggtttcagtggaaataagcaatcaagtcagaattaaactcactttcaaaacgtca	aatgaggatcctgaaccaaaatc	23
205	new_miR65	6.48	CG_Chr05	+	19292435-19292457	ataggaatccaatgatggatcaatcgtaatgggtctcaatcgcaaacataattggtgtaatcgaaatgggattccagtgttaccatgaccgtcaacgtggcaataaca	aatgatggatcaatcgtaatggg	23
206	new_miR72	13.54	CG_Chr07	+	26681586-26681606	acatctgcaaaatgtcactgtctatcaatgataaacactaattgatgtctatcagtgatgatgacaatgacattttgttatattta	aatgtcactgtctatcaatga	21
207	new_miR74	6.9	CG_Chr10	-	15820051-15820073	ttaaactcaacatttctaggataccacaagcctacataaatagttccaagcaaatatttaaatattattttagcggcatgcaaatgtgattccttaggacaagattgaaacctag	aatgtgattccttaggacaagat	23
208	new_miR77	40.53	CG_Chr02	-	30864429-30864452	agggccggtttggattgactcgagaaaaagtattttttaaaaaaactcatttttttaagataaaaattgtttaaagtacactacaaaattcattttgagtggttgtcaaacactccaaaa	aattcattttgagtggttgtcaaa	24
209	new_miR80	36.37	CG_Chr09	+	21576571-21576593	ctattcgtcaacaaggttgttagatccaaatcctcgaatgttacttatcattagtatttttcatccacattccatgcatttctaaccatcgactaatgacatcccatttgaagtagctttctaataagaaacccttgacaatttggatctaacaaccttgttgacgaacaaga	acaaggttgttagatccaaatcc	23
210	new_miR81	152.19	CG_Chr01	-	3285765-3285788	cctcaaatttacaataattgtagaaattggacccacaaattataaaaattgaactcttaaacttatataaatgttacaatttattcaattatgtaaattttaagattcaatttgatgattttaagggcttaatttttaaaattgaaagtttaaagat	acaataattgtagaaattggaccc	24
211	new_miR82	4.26	CG_Chr05	+	6721878-6721900	gatattctcattaagtgatttataacgttgtacttatatgtaagtgaattataacaattacagagatgtataaaaagtctaacacaacaaatgatcatttaggctctccctaag	acacaacaaatgatcatttaggc	23
212	new_miR83	8.36	CG_Chr09	-	32924176-32924198	ttattgatagacactaatagtagtctatcactgtctatccttgatagtcattgatagtagtctatcactgtctatccttgatagtcattgatagaacactattactgtctatcctagata	acactaatagtagtctatcactg	23
213	new_miR90	8.21	CG_Chr05	+	6041228-6041251	tgtgtaacaatttagtcattgtactttaaaatttgcatcaatttagtacccattgtggaaattaaatatttagataaactaattagatactcaatattttataaaatacaaagtatacatcatataataataaattttgatatctaattttgattaaaaaaaaattacattagggactaaattgttacaaaattgaaagt	acattagggactaaattgttacaa	24
214	new_miR93	84.19	CG_Chr03	+	12947713-12947734	tgaattttgcctctgatgtccatgggggaatccagatgatcctcccctttcgtgcgtaggcgcaccttgctgctcaggctggcggttaccaccccatgagaaattcggatgattcctccagc	accccatgagaaattcggatga	22
215	new_miR93	83.22	CG_Chr05	-	18104993-18105014	tggattttgcctctgatgtccatgggggaatccaggtgatccacccctttcgtgcatgggcgcaccttgctgctcaggctggcggttaccaccccatgagaaattcggatgattcctccagc	accccatgagaaattcggatga	22
216	new_miR93	83.07	CG_Chr05	-	25299985-25300006	tgaattttgcctctgatgtccatgggggaatccagatgatcctcccctttcgtgcgtaggcgcaccttgctgctcaggctggcggttaccaccccatgagaaattcggatgattcctccagc	accccatgagaaattcggatga	22
217	new_miR93	82.36	CG_Chr08	-	13848671-13848692	tgaattttgcctctgatgtccatgggggaatccagatgatcctcccctttcgtgcgtaggcgcaccttgctgctcaggctggcggttaccaccccatgagaaattcggatgattcctccagc	accccatgagaaattcggatga	22
218	new_miR93	82.95	CG_Chr09	-	18616846-18616867	tgaattttgcctctgatgtccatgggggaatccagatgatcctcctctttcgtgcgtaggcacaccttgctgctcaagctggcggttaccaccccatgagaaattcggatgattcctccagc	accccatgagaaattcggatga	22
219	new_miR93	60.2	CG_Chr09	-	27154354-27154375	tggattttgcttctgatgtccatgggggaatccagatgatccaccccttttgtgcgtgggtgcaccttgctgctcaagctagcggttaccaccccatgagaaattcggatgattgctccagc	accccatgagaaattcggatga	22
220	new_miR93	82.95	CG_Chr10	-	14043060-14043081	tgaattttgcctctgatgtccatgggggaatccagatgatcctcccctttcgtgcgtaggcacaccttgctgctcaggctggcggttaccaccccatgagaaattcggatgattcctccagc	accccatgagaaattcggatga	22
221	new_miR93	83.08	CG_Chr10	-	20397703-20397724	tgaattttgcctctgatgtccatgggggaatccagatgatccacccctttcgtgtgtgggtgcaccttgctgctcaggctggcggttaccaccccatgagaaattcggatgattcctccagc	accccatgagaaattcggatga	22
222	new_miR96	35.32	CG_Chr03	-	28876101-28876123	tttgtgatagaccgcaatagatctagatagacatctaccactttaccaaatagatatagatagatgtgtatctgcgtctattgcgggctattacagata	accgcaatagatctagatagaca	23
223	new_miR97	49.54	CG_Chr05	+	757682-757704	taaataataaaccgcgatagacctagatgaacatctatttgtgtctatatggtaaagtgatagatctttatctgaatctatcgcagtttatcatagatt	accgcgatagacctagatgaaca	23
224	new_miR98	5.21	CG_Chr00	-	3100351-3100374	taaaaagggcgaattttgggatagcgccgcggcgctaaaacataaacgcatcattctgcacgcaaagtagcaccgcggcgctgaaacatgaacgcatcgttctgg	accgcggcgctgaaacatgaacgc	24
225	new_miR99	16.64	CG_Chr11	+	6364695-6364717	tttcttttgtacctgtgagtgtctgaattagattacatgcatatccacctaactttaatgttaaaaaaaaaaaaaaaaaaaaaactcgtaggtaatcactatgaattcaaatgacaacctcttaggttttcatcaaggtcatgtctcttatttgttactaggtcacatagatgtagtacaatgaaataaacttgtaattaagataagttgtagaatcgctcgt	acctgtgagtgtctgaattagat	23
