## Supplementary material for "Identification of watermelon genes involved in the ZYMV interaction through a miRNA bioinformatics analysis and characterization of *ATRIP* and *RBOHB*": Table S3.xlsx

### Sheet: 3. Differ.Expression
No.	miR_ID	RPM ZYMV-Infected	RPM Healthy	DIFF.EXPR	logDIFF.EXPR	present in tissue
1	new_miR40	0.0705825	467.427	0.000151002	-12.6931	H
2	miR319a	0.0705825	436.555	0.000161681	-12.5946	H
3	new_miR94	0.0705825	211.38	0.000333913	-11.5482	H
4	new_miR48	0.0705825	61.2858	0.00115169	-9.76203	H
5	new_miR130	0.0705825	46.4406	0.00151985	-9.36186	H
6	miR166h-3p	0.0705825	43.6817	0.00161584	-9.2735	H
7	new_miR127	0.0705825	36.1277	0.00195369	-8.99958	H
8	new_miR358	0.0705825	30.2816	0.00233087	-8.74492	H
9	new_miR4	0.0705825	29.1649	0.00242011	-8.69071	H
10	new_miR150	0.0705825	29.0993	0.00242558	-8.68746	H
11	new_miR55	0.0705825	27.1943	0.00259549	-8.58978	H
12	new_miR388	0.0705825	26.4718	0.00266633	-8.55093	H
13	new_miR114	0.0705825	20.2972	0.00347745	-8.16776	H
14	new_miR106	0.0705825	19.7717	0.00356987	-8.12991	H
15	new_miR326	0.0705825	17.7354	0.00397974	-7.97311	H
16	new_miR347	0.0705825	13.006	0.00542692	-7.52565	H
17	new_miR292	0.0705825	12.8746	0.0054823	-7.511	H
18	new_miR11	0.0705825	12.0864	0.00583984	-7.41985	H
19	new_miR355	0.0705825	11.7579	0.00600297	-7.38011	H
20	new_miR408	0.0705825	11.1011	0.00635817	-7.29717	H
21	new_miR415	0.0705825	10.9697	0.00643432	-7.28	H
22	new_miR249	0.0705825	10.8383	0.00651231	-7.26262	H
23	new_miR272	0.0705825	10.707	0.00659221	-7.24502	H
24	new_miR123	0.0705825	10.5756	0.0066741	-7.22721	H
25	new_miR340	0.0705825	10.0501	0.00702308	-7.15368	H
26	new_miR152	0.0705825	9.78734	0.00721162	-7.11546	H
27	new_miR36	0.0705825	9.78734	0.00721162	-7.11546	H
28	new_miR244	0.0705825	9.59027	0.0073598	-7.08612	H
29	new_miR64	0.0705825	8.67066	0.00814039	-6.94069	H
30	new_miR338	0.0705825	8.21085	0.00859625	-6.86208	H
31	new_miR304	0.0705825	7.9481	0.00888042	-6.81516	H
32	new_miR91	0.0705825	7.4883	0.00942571	-6.72918	H
33	new_miR225	0.0705825	7.22555	0.00976846	-6.67765	H
34	new_miR420	0.0705825	7.15986	0.00985808	-6.66448	H
35	new_miR167	0.0705825	6.89712	0.0102336	-6.61054	H
36	new_miR230	0.0705825	6.83143	0.010332	-6.59673	H
37	new_miR172	0.0705825	6.76574	0.0104323	-6.58279	H
38	new_miR234	0.0705825	6.24025	0.0113109	-6.46615	H
39	new_miR221	0.0705825	5.9775	0.011808	-6.40409	H
40	new_miR392	0.0705825	5.64907	0.0124945	-6.32256	H
41	new_miR274	0.0705825	5.38632	0.013104	-6.25385	H
42	new_miR61	0.0705825	5.38632	0.013104	-6.25385	H
43	new_miR153	0.0705825	5.32063	0.0132658	-6.23614	H
44	new_miR71	0.0705825	5.32063	0.0132658	-6.23614	H
45	new_miR115	0.0705825	5.12357	0.013776	-6.1817	H
46	new_miR452	0.0705825	5.05788	0.0139549	-6.16308	H
47	new_miR296	0.0705825	4.9922	0.0141386	-6.14422	H
48	new_miR33	0.0705825	4.9922	0.0141386	-6.14422	H
49	new_miR364	0.0705825	4.9922	0.0141386	-6.14422	H
50	new_miR156	0.0705825	4.92651	0.0143271	-6.12511	H
51	new_miR143	0.0705825	4.72945	0.014924	-6.06622	H
52	new_miR293	0.0705825	4.72945	0.014924	-6.06622	H
53	new_miR26	0.0705825	4.66376	0.0151342	-6.04604	H
54	new_miR430	0.0705825	4.59808	0.0153504	-6.02558	H
55	new_miR145	0.0705825	4.53239	0.0155729	-6.00482	H
56	new_miR401	0.0705825	4.33533	0.0162808	-5.94069	H
57	new_miR163	0.0705825	4.26964	0.0165312	-5.91866	H
58	new_miR453	0.0705825	4.07258	0.0173311	-5.85049	H
59	new_miR459	0.0705825	4.07258	0.0173311	-5.85049	H
60	new_miR205	0.0705825	3.94121	0.0179088	-5.80318	H
61	new_miR195	0.0705825	3.87552	0.0182124	-5.77894	H
62	new_miR237	0.0705825	3.87552	0.0182124	-5.77894	H
63	new_miR138	0.0705825	3.80984	0.0185264	-5.75427	H
64	new_miR460	0.0705825	3.80984	0.0185264	-5.75427	H
65	new_miR187	0.0705825	3.74415	0.0188514	-5.72918	H
66	new_miR219	0.0705825	3.74415	0.0188514	-5.72918	H
67	new_miR117	0.0705825	3.67846	0.0191881	-5.70365	H
68	new_miR240	0.0705825	3.67846	0.0191881	-5.70365	H
69	new_miR108	0.0705825	3.61277	0.0195369	-5.67765	H
70	new_miR190	0.0705825	3.61277	0.0195369	-5.67765	H
71	new_miR257	0.0705825	3.54709	0.0198987	-5.65118	H
72	new_miR288	0.0705825	3.54709	0.0198987	-5.65118	H
73	new_miR191	0.0705825	3.4814	0.0202742	-5.62421	H
74	new_miR284	0.0705825	3.4814	0.0202742	-5.62421	H
75	new_miR79	0.0705825	3.4814	0.0202742	-5.62421	H
76	new_miR289	0.0705825	3.41571	0.0206641	-5.59673	H
77	new_miR196	0.0705825	3.28434	0.0214906	-5.54015	H
78	new_miR339	0.0705825	3.28434	0.0214906	-5.54015	H
79	new_miR356	0.0705825	3.21865	0.0219292	-5.511	H
80	new_miR216	0.0705825	3.15297	0.0223861	-5.48126	H
81	new_miR116	0.0705825	3.02159	0.0233594	-5.41985	H
82	new_miR112	0.0705825	2.95591	0.0238785	-5.38815	H
83	new_miR236	0.0705825	2.95591	0.0238785	-5.38815	H
84	new_miR295	0.0705825	2.95591	0.0238785	-5.38815	H
85	new_miR365	0.0705825	2.95591	0.0238785	-5.38815	H
86	new_miR144	0.0705825	2.89022	0.0244212	-5.35572	H
87	new_miR281	0.0705825	2.89022	0.0244212	-5.35572	H
88	new_miR445	0.0705825	2.89022	0.0244212	-5.35572	H
89	new_miR238	0.0705825	2.69316	0.0262081	-5.25385	H
90	new_miR381	0.0705825	2.69316	0.0262081	-5.25385	H
91	new_miR68	0.0705825	2.69316	0.0262081	-5.25385	H
92	new_miR319	0.0705825	2.56179	0.0275521	-5.1817	H
93	new_miR349	0.0705825	2.56179	0.0275521	-5.1817	H
94	new_miR400	0.0705825	2.43041	0.0290414	-5.10575	H
95	new_miR239	0.0705825	2.36473	0.0298481	-5.06622	H
96	new_miR235	0.0705825	2.23335	0.0316038	-4.98376	H
97	new_miR25	0.0705825	2.23335	0.0316038	-4.98376	H
98	new_miR251	0.0705825	2.23335	0.0316038	-4.98376	H
99	new_miR266	0.0705825	2.23335	0.0316038	-4.98376	H
100	new_miR377	0.0705825	2.16766	0.0325615	-4.94069	H
101	new_miR425	0.0705825	2.16766	0.0325615	-4.94069	H
102	new_miR5	0.0705825	2.16766	0.0325615	-4.94069	H
103	new_miR19	0.0705825	2.10198	0.0335791	-4.89629	H
104	new_miR140	0.0705825	2.03629	0.0346623	-4.85049	H
105	new_miR312	0.0705825	2.03629	0.0346623	-4.85049	H
106	new_miR429	0.0705825	2.03629	0.0346623	-4.85049	H
107	new_miR46	0.0705825	2.03629	0.0346623	-4.85049	H
108	new_miR56	0.0705825	2.03629	0.0346623	-4.85049	H
109	new_miR198	0.0705825	1.9706	0.0358177	-4.80318	H
110	new_miR348	0.0705825	1.9706	0.0358177	-4.80318	H
111	new_miR34	0.0705825	1.90492	0.0370528	-4.75427	H
112	new_miR376	0.0705825	1.90492	0.0370528	-4.75427	H
113	new_miR87	0.0705825	1.90492	0.0370528	-4.75427	H
114	new_miR169	0.0705825	1.83923	0.0383761	-4.70365	H
115	new_miR175	0.0705825	1.83923	0.0383761	-4.70365	H
116	new_miR24	0.0705825	1.83923	0.0383761	-4.70365	H
117	new_miR313	0.0705825	1.83923	0.0383761	-4.70365	H
118	new_miR368	0.0705825	1.83923	0.0383761	-4.70365	H
119	new_miR185	0.0705825	1.77354	0.0397974	-4.65118	H
120	new_miR208	0.0705825	1.77354	0.0397974	-4.65118	H
121	new_miR227	0.0705825	1.77354	0.0397974	-4.65118	H
122	new_miR302	0.0705825	1.77354	0.0397974	-4.65118	H
123	new_miR351	0.0705825	1.77354	0.0397974	-4.65118	H
124	new_miR18	0.0705825	1.70786	0.0413281	-4.59673	H
125	new_miR200	0.0705825	1.70786	0.0413281	-4.59673	H
126	new_miR66	0.0705825	1.70786	0.0413281	-4.59673	H
127	new_miR14	0.0705825	1.64217	0.0429812	-4.54015	H
128	new_miR21	0.0705825	1.64217	0.0429812	-4.54015	H
129	new_miR386	0.0705825	1.64217	0.0429812	-4.54015	H
130	new_miR470	0.0705825	1.64217	0.0429812	-4.54015	H
131	new_miR189	0.0705825	1.57648	0.0447721	-4.48126	H
132	new_miR254	0.0705825	1.57648	0.0447721	-4.48126	H
133	new_miR380	0.0705825	1.57648	0.0447721	-4.48126	H
134	new_miR2	0.0705825	1.5108	0.0467187	-4.41985	H
135	new_miR428	0.0705825	1.44511	0.0488423	-4.35572	H
136	new_miR73	0.0705825	1.44511	0.0488423	-4.35572	H
137	new_miR119	0.0705825	1.37942	0.0511681	-4.28861	H
138	new_miR139	0.0705825	1.37942	0.0511681	-4.28861	H
139	new_miR179	0.0705825	1.37942	0.0511681	-4.28861	H
140	new_miR3	0.0705825	1.37942	0.0511681	-4.28861	H
141	new_miR44	0.0705825	1.37942	0.0511681	-4.28861	H
142	new_miR60	0.0705825	1.37942	0.0511681	-4.28861	H
143	new_miR86	0.0705825	1.37942	0.0511681	-4.28861	H
144	new_miR148	0.0705825	1.31374	0.0537265	-4.21822	H
145	new_miR173	0.0705825	1.24805	0.0565543	-4.14422	H
146	new_miR193	0.0705825	1.24805	0.0565543	-4.14422	H
147	new_miR197	0.0705825	1.24805	0.0565543	-4.14422	H
148	new_miR300	0.0705825	1.24805	0.0565543	-4.14422	H
149	new_miR76	0.0705825	1.24805	0.0565543	-4.14422	H
150	new_miR128	0.0705825	1.18236	0.0596962	-4.06622	H
151	new_miR224	0.0705825	1.18236	0.0596962	-4.06622	H
152	new_miR273	0.0705825	1.18236	0.0596962	-4.06622	H
153	new_miR360	0.0705825	1.18236	0.0596962	-4.06622	H
154	new_miR8	0.0705825	1.18236	0.0596962	-4.06622	H
155	new_miR120	0.0705825	1.11668	0.0632077	-3.98376	H
156	new_miR146	0.0705825	1.11668	0.0632077	-3.98376	H
157	new_miR253	0.0705825	1.11668	0.0632077	-3.98376	H
158	new_miR132	0.0705825	1.05099	0.0671582	-3.89629	H
159	new_miR27	0.0705825	1.05099	0.0671582	-3.89629	H
160	new_miR359	0.0705825	1.05099	0.0671582	-3.89629	H
161	new_miR433	0.0705825	1.05099	0.0671582	-3.89629	H
162	new_miR67	0.0705825	1.05099	0.0671582	-3.89629	H
163	new_miR250	0.0705825	0.985302	0.0716354	-3.80318	H
164	new_miR271	0.0705825	0.985302	0.0716354	-3.80318	H
165	new_miR385	0.0705825	0.985302	0.0716354	-3.80318	H
166	new_miR441	0.0705825	0.985302	0.0716354	-3.80318	H
167	miR395a	0.0705825	0.919615	0.0767522	-3.70365	H
168	new_miR109	0.0705825	0.919615	0.0767522	-3.70365	H
169	new_miR122	0.0705825	0.919615	0.0767522	-3.70365	H
170	new_miR129	0.0705825	0.919615	0.0767522	-3.70365	H
171	new_miR155	0.0705825	0.919615	0.0767522	-3.70365	H
172	new_miR194	0.0705825	0.919615	0.0767522	-3.70365	H
173	new_miR231	0.0705825	0.919615	0.0767522	-3.70365	H
174	new_miR389	0.0705825	0.919615	0.0767522	-3.70365	H
175	new_miR396	0.0705825	0.919615	0.0767522	-3.70365	H
176	new_miR78	0.0705825	0.919615	0.0767522	-3.70365	H
177	new_miR136	0.0705825	0.853929	0.0826562	-3.59673	H
178	new_miR297	0.0705825	0.853929	0.0826562	-3.59673	H
179	new_miR57	0.0705825	0.853929	0.0826562	-3.59673	H
180	new_miR149	0.0705825	0.788242	0.0895442	-3.48126	H
181	new_miR222	0.0705825	0.788242	0.0895442	-3.48126	H
182	new_miR252	0.0705825	0.788242	0.0895442	-3.48126	H
183	new_miR269	0.0705825	0.788242	0.0895442	-3.48126	H
184	new_miR435	0.0705825	0.788242	0.0895442	-3.48126	H
185	new_miR160	0.0705825	0.722555	0.0976846	-3.35572	H
186	new_miR170	0.0705825	0.722555	0.0976846	-3.35572	H
187	new_miR263	0.0705825	0.722555	0.0976846	-3.35572	H
188	new_miR310	0.0705825	0.722555	0.0976846	-3.35572	H
189	new_miR38	0.0705825	0.722555	0.0976846	-3.35572	H
190	new_miR154	0.0705825	0.656868	0.107453	-3.21822	H
191	new_miR246	0.0705825	0.656868	0.107453	-3.21822	H
192	new_miR278	0.0705825	0.656868	0.107453	-3.21822	H
193	new_miR316	0.0705825	0.656868	0.107453	-3.21822	H
194	new_miR426	0.0705825	0.591181	0.119392	-3.06622	H
195	new_miR168	25.6215	167.961	0.152544	-2.7127	IH
196	new_miR184	0.0705825	0.459808	0.153504	-2.70365	H
197	new_miR210	0.0705825	0.459808	0.153504	-2.70365	H
198	new_miR280	10.658	62.2054	0.171335	-2.54511	IH
199	new_miR410	0.0705825	0.394121	0.179088	-2.48126	H
200	miR169m	0.776408	4.26964	0.181844	-2.45923	IH
201	miR169h	0.84699	4.40102	0.192453	-2.37742	IH
202	new_miR20	3.74087	17.1443	0.2182	-2.19628	IH
203	new_miR458	0.917573	3.74415	0.245068	-2.02874	IH
204	new_miR182	6.70534	23.3188	0.287551	-1.79811	IH
205	new_miR416	2.54097	8.4736	0.299869	-1.7376	IH
206	new_miR337	38.538	121.455	0.317303	-1.65607	IH
207	miR156a-5p	243.51	668.495	0.364266	-1.45694	IH
208	new_miR303	1.12932	2.75885	0.409345	-1.28861	IH
209	miR156x	89.0751	205.14	0.434216	-1.20351	IH
210	new_miR419	23.9275	54.323	0.440467	-1.1829	IH
211	miR166a-3p	197243	445483	0.442763	-1.17539	IH
212	new_miR247	4.94078	11.1011	0.445072	-1.16789	IH
213	new_miR59	3.95262	8.73635	0.452434	-1.14422	IH
214	new_miR63	4.51728	9.91871	0.45543	-1.1347	IH
215	new_miR96	4.79961	9.4589	0.507417	-0.978755	IH
216	new_miR248	6.98767	12.4805	0.559887	-0.836792	IH
217	new_miR126	3.74087	6.63437	0.563863	-0.826584	IH
218	new_miR346	6.91709	12.0864	0.572304	-0.805145	IH
219	new_miR279	5.71718	9.78734	0.584141	-0.775612	IH
220	new_miR54	197.208	331.062	0.595682	-0.747385	IH
221	new_miR90	0.84699	1.37942	0.614018	-0.703648	IH
222	miR157a-5p	244.004	388.997	0.627263	-0.672857	IH
223	new_miR370	2.18806	3.4814	0.628499	-0.670017	IH
224	miR390a-5p	697.285	1063.47	0.65567	-0.608959	IH
225	new_miR418	7.12883	10.3128	0.691259	-0.532702	IH
226	new_miR321	2.32922	3.35003	0.695285	-0.524324	IH
227	new_miR448	79.4053	111.602	0.711505	-0.491054	IH
228	miR162a-3p	76.5114	98.1361	0.779646	-0.359108	IH
229	new_miR74	1.1999	1.5108	0.794218	-0.332392	IH
230	miR393a-5p	110.885	137.482	0.80654	-0.310182	IH
231	new_miR440	5.01136	5.84613	0.85721	-0.222279	IH
232	miR172d	1.97631	2.03629	0.970544	-0.0431344	IH
233	new_miR17	1.90573	1.77354	1.07453	0.103707	IH
234	miR171a-3p	32.3268	28.7051	1.12617	0.171421	IH
235	new_miR262	1.90573	1.64217	1.16049	0.214738	IH
236	new_miR342	824.333	563.987	1.46162	0.547566	IH
237	new_miR383	769.632	500.534	1.53762	0.620702	IH
238	new_miR423	4.65845	2.95591	1.57598	0.656248	IH
239	miR396a-5p	6555.21	4101.48	1.59825	0.676496	IH
240	miR394a	33.7384	20.6913	1.63056	0.705366	IH
241	new_miR350	4.16437	2.23335	1.86463	0.898887	IH
242	new_miR329	30.2799	13.9913	2.1642	1.11383	IH
243	miR156c	13.7636	6.10887	2.25305	1.17188	IH
244	miR164a	2.18806	0.919615	2.37932	1.25055	IH
245	miR168a-3p	697.214	292.766	2.38147	1.25185	I
246	new_miR384	1105.68	283.373	3.90184	1.96415	IH
247	new_miR131	101.639	23.2531	4.37097	2.12795	IH
248	new_miR241	0.494078	0.0656868	7.52172	2.91106	I
249	new_miR186	0.705825	0.0656868	10.7453	3.42564	I
250	new_miR331	0.705825	0.0656868	10.7453	3.42564	I
251	new_miR217	0.776408	0.0656868	11.8198	3.56314	I
252	new_miR314	0.776408	0.0656868	11.8198	3.56314	I
253	new_miR472	0.776408	0.0656868	11.8198	3.56314	I
254	new_miR82	0.776408	0.0656868	11.8198	3.56314	I
255	new_miR104	0.84699	0.0656868	12.8944	3.68867	I
256	new_miR83	0.84699	0.0656868	12.8944	3.68867	I
257	new_miR98	0.84699	0.0656868	12.8944	3.68867	I
258	new_miR133	0.917573	0.0656868	13.9689	3.80415	I
259	new_miR192	0.917573	0.0656868	13.9689	3.80415	I
260	new_miR105	0.988155	0.0656868	15.0434	3.91106	I
261	new_miR147	0.988155	0.0656868	15.0434	3.91106	I
262	new_miR1	1.05874	0.0656868	16.118	4.0106	I
263	new_miR15	1.05874	0.0656868	16.118	4.0106	I
264	new_miR223	1.05874	0.0656868	16.118	4.0106	I
265	new_miR374	1.05874	0.0656868	16.118	4.0106	I
266	new_miR65	1.05874	0.0656868	16.118	4.0106	I
267	new_miR301	1.12932	0.0656868	17.1925	4.10371	I
268	new_miR309	1.1999	0.0656868	18.267	4.19117	I
269	new_miR442	1.1999	0.0656868	18.267	4.19117	I
270	new_miR469	1.1999	0.0656868	18.267	4.19117	I
271	new_miR13	1.27049	0.0656868	19.3416	4.27363	I
272	new_miR137	1.27049	0.0656868	19.3416	4.27363	I
273	new_miR204	1.27049	0.0656868	19.3416	4.27363	I
274	new_miR214	1.27049	0.0656868	19.3416	4.27363	I
275	new_miR432	1.27049	0.0656868	19.3416	4.27363	I
276	new_miR212	1.34107	0.0656868	20.4161	4.35163	I
277	new_miR37	1.34107	0.0656868	20.4161	4.35163	I
278	new_miR446	1.34107	0.0656868	20.4161	4.35163	I
279	new_miR463	1.34107	0.0656868	20.4161	4.35163	I
280	new_miR188	1.41165	0.0656868	21.4906	4.42564	I
281	new_miR353	1.41165	0.0656868	21.4906	4.42564	I
282	new_miR466	1.41165	0.0656868	21.4906	4.42564	I
283	new_miR111	1.48223	0.0656868	22.5651	4.49602	I
284	new_miR404	1.55282	0.0656868	23.6397	4.56314	I
285	new_miR161	1.6234	0.0656868	24.7142	4.62727	I
286	new_miR22	1.6234	0.0656868	24.7142	4.62727	I
287	new_miR101	1.76456	0.0656868	26.8633	4.74756	I
288	new_miR171	1.76456	0.0656868	26.8633	4.74756	I
289	new_miR335	1.83515	0.0656868	27.9378	4.80415	I
290	new_miR261	1.90573	0.0656868	29.0123	4.85859	I
291	new_miR403	1.90573	0.0656868	29.0123	4.85859	I
292	new_miR275	1.97631	0.0656868	30.0869	4.91106	I
293	new_miR135	2.04689	0.0656868	31.1614	4.96169	I
294	new_miR361	2.04689	0.0656868	31.1614	4.96169	I
295	new_miR456	2.04689	0.0656868	31.1614	4.96169	I
296	new_miR72	2.04689	0.0656868	31.1614	4.96169	I
297	new_miR405	2.11748	0.0656868	32.2359	5.0106	I
298	new_miR58	2.11748	0.0656868	32.2359	5.0106	I
299	new_miR162	2.18806	0.0656868	33.3105	5.0579	I
300	new_miR382	2.25864	0.0656868	34.385	5.10371	I
301	new_miR29	2.32922	0.0656868	35.4595	5.1481	I
302	new_miR373	2.39981	0.0656868	36.5341	5.19117	I
303	new_miR267	2.61155	0.0656868	39.7576	5.31316	I
304	new_miR99	2.61155	0.0656868	39.7576	5.31316	I
305	new_miR464	2.68214	0.0656868	40.8322	5.35163	I
306	new_miR462	2.75272	0.0656868	41.9067	5.38911	I
307	new_miR42	2.8233	0.0656868	42.9812	5.42564	I
308	new_miR282	2.89388	0.0656868	44.0558	5.46126	I
309	new_miR409	2.89388	0.0656868	44.0558	5.46126	I
310	new_miR457	2.96447	0.0656868	45.1303	5.49602	I
311	miR408-3p	3.03505	0.0656868	46.2048	5.52997	I
312	new_miR379	3.10563	0.0656868	47.2794	5.56314	I
313	new_miR369	3.17621	0.0656868	48.3539	5.59556	I
314	new_miR276	3.31738	0.0656868	50.503	5.6583	I
315	new_miR232	3.38796	0.0656868	51.5775	5.68867	I
316	new_miR203	3.52913	0.0656868	53.7265	5.74756	I
317	new_miR258	3.59971	0.0656868	54.8011	5.77613	I
318	new_miR158	3.67029	0.0656868	55.8756	5.80415	I
319	new_miR45	3.81146	0.0656868	58.0247	5.85859	I
320	new_miR307	3.88204	0.0656868	59.0992	5.88507	I
321	new_miR305	3.95262	0.0656868	60.1737	5.91106	I
322	new_miR323	4.23495	0.0656868	64.4719	6.0106	I
323	new_miR242	4.4467	0.0656868	67.6954	6.08099	I
324	new_miR107	5.15252	0.0656868	78.4408	6.29353	I
325	new_miR80	5.22311	0.0656868	79.5153	6.31316	I
326	new_miR134	5.50544	0.0656868	83.8134	6.38911	I
327	new_miR142	5.50544	0.0656868	83.8134	6.38911	I
328	new_miR402	6.14068	0.0656868	93.4842	6.54665	I
329	new_miR77	6.14068	0.0656868	93.4842	6.54665	I
330	new_miR228	6.28184	0.0656868	95.6332	6.57944	I
331	new_miR439	6.28184	0.0656868	95.6332	6.57944	I
332	new_miR328	6.49359	0.0656868	98.8568	6.62727	I
333	new_miR387	6.8465	0.0656868	104.229	6.70362	I
334	new_miR97	6.8465	0.0656868	104.229	6.70362	I
335	miR827	7.55233	0.0656868	114.975	6.84517	I
336	new_miR51	7.62291	0.0656868	116.049	6.85859	I
337	new_miR50	7.83466	0.0656868	119.273	6.89812	I
338	new_miR268	9.38747	0.0656868	142.913	7.15899	I
339	new_miR393	9.74039	0.0656868	148.285	7.21223	I
340	new_miR411	9.95213	0.0656868	151.509	7.24326	I
341	new_miR394	11.2932	0.0656868	171.925	7.42564	I
342	new_miR333	11.5755	0.0656868	176.223	7.46126	I
343	new_miR363	11.999	0.0656868	182.67	7.5131	I
344	new_miR318	15.1047	0.0656868	229.95	7.84517	I
345	new_miR81	19.1984	0.0656868	292.272	8.19117	I
346	new_miR341	22.0923	0.0656868	336.328	8.39373	I
347	new_miR159	25.198	0.0656868	383.608	8.58349	I
348	new_miR437	30.8446	0.0656868	469.57	8.8752	I
349	new_miR343	52.9369	0.0656868	805.898	9.65445	I
350	new_miR93	58.7952	0.0656868	895.084	9.80588	I
351	new_miR283	302.728	0.0656868	4608.66	12.1701	I
352	miR159a	448.058	0.0656868	6821.12	12.7358	I
353	new_miR315	1338.53	0.0656868	20377.4	14.3147	I
